# Influence of gonadal and chromosomal sex on the brain transcriptome in a mouse species with natural sex reversal

**DOI:** 10.1101/2024.07.26.605342

**Authors:** Louise D. Heitzmann, Paul A. Saunders, Julie Perez, Pierre Boursot, Frederic Veyrunes

## Abstract

Sex chromosomes are expected to play a role in shaping the transcriptional architecture of sexual dimorphism, through the direct expression of sex-linked genes, by regulating autosomal genes, or in interactions with hormones. Yet, their degree of involvement remains elusive partly because chromosomal sex (XX/XY or ZZ/ZW) and gonadal sex (ovaries or testes) are usually inextricably intertwined. They are however dissociated in the African pygmy mouse, *Mus minutoides,* in which a feminizing X (X*) has evolved resulting in three female genotypes (XX, XX* and X*Y) and one male genotype (XY). Despite hormonal levels similar to the other females, X*Y females show distinctive phenotypes with greater fertility, divergent maternal care strategies and the masculinization of some traits (e.g. enhanced aggressiveness). By comparing the brain transcriptome of the four sexual genotypes, we show, here, that differential gene expression is mainly linked to gonadal sex (male vs. female) but also and significantly, to chromosomal sex, with expression patterns matching the singularity of X*Y female traits. Genes with such patterns are over-represented on sex and sex-linked chromosomes, and some are strong candidates to explain X*Y-specific behavioral and reproductive traits. We also report the preferential inactivation of the X* chromosome in XX* females, which could explain their trait similarities with XX females. Overall, we show that sex chromosomes have profoundly impacted the brain transcriptome in ways that reflect their new transmission modes and new resulting conflicts. This opens exciting prospects on the evolution of sex differences in relation to the dynamic of sex chromosome evolution.
