## supplementary file s2 for "Influence of gonadal and chromosomal sex on the brain transcriptome in a mouse species with natural sex reversal"

### Sheet: supplementary_material_S2
gene_id	Gene_name_ensembl	bias	contrast	estimate	SE	df	z.ratio	p.value	FDR	Gene_name(nblast)
ENSMSEG00015021037	Akap17a	-YB	ref - alt	0.0284379	0.170546	Inf	0.166746	0.86757	0.86757
ENSMSEG00015028140	Ap1s2	unbiased	ref - alt	0.317358	0.175912	Inf	1.80407	0.0712196	0.0784317
ENSMSEG00015031344	Arhgef9	unbiased	ref - alt	0.423029	0.113464	Inf	3.72831	0.000192769	0.00029948
ENSMSEG00015009101	Armcx1	unbiased	ref - alt	0.576808	0.13839	Inf	4.16798	3.07312e-05	5.57003e-05
ENSMSEG00015009029	Armcx3	unbiased	ref - alt	0.531058	0.147363	Inf	3.60373	0.00031368	0.000462545
ENSMSEG00015009167	Armcx4	unbiased	ref - alt	1.25954	0.266941	Inf	4.71844	2.37665e-06	6.71985e-06
ENSMSEG00015007185	Atp6ap2	unbiased	ref - alt	0.500184	0.120828	Inf	4.13963	3.47874e-05	5.93432e-05
ENSMSEG00015002919	Atrx	FB2	ref - alt	0.797858	0.170176	Inf	4.68844	2.75298e-06	7.48467e-06
ENSMSEG00015023677	Ccdc120	unbiased	ref - alt	0.603916	0.218743	Inf	2.76085	0.0057651	0.00687073
ENSMSEG00015009198	Cenpi	unbiased	ref - alt	1.05121	0.2182	Inf	4.81764	1.45265e-06	4.72459e-06
ENSMSEG00015026561	Chm	unbiased	ref - alt	0.452583	0.144526	Inf	3.13149	0.0017392	0.00225836
ENSMSEG00015010730	Cnksr2	unbiased	ref - alt	0.764794	0.124235	Inf	6.15603	7.45934e-10	5.89966e-09
ENSMSEG00015009050	Cstf2	unbiased	ref - alt	0.112117	0.205488	Inf	0.545614	0.585331	0.592138
ENSMSEG00015007197	Ddx3x	-YB	ref - alt	0.510826	0.12806	Inf	3.98896	6.63629e-05	0.000106918
ENSMSEG00015004477	Ddx46	unbiased	ref - alt	0.462624	0.148685	Inf	3.11142	0.00186187	0.0023821
ENSMSEG00015009210	Drp2	unbiased	ref - alt	0.619613	0.146981	Inf	4.21559	2.49129e-05	4.71179e-05
ENSMSEG00015031014	Efnb1	unbiased	ref - alt	0.765468	0.216224	Inf	3.54017	0.000399876	0.000570315
ENSMSEG00015001778	Eif2s3x	X dose	ref - alt	0.801313	0.124703	Inf	6.42578	1.31195e-10	1.26822e-09
ENSMSEG00015020833	Elk1	unbiased	ref - alt	0.499208	0.122513	Inf	4.07475	4.60635e-05	7.70678e-05
ENSMSEG00015001561	Gk	unbiased	ref - alt	1.16049	0.19511	Inf	5.94785	2.71684e-09	1.81819e-08
ENSMSEG00015018032	Gnl3l	unbiased	ref - alt	0.176558	0.128309	Inf	1.37603	0.168811	0.172783
ENSMSEG00015010887	Gpm6b	unbiased	ref - alt	0.904299	0.121559	Inf	7.43919	1.01306e-13	1.46894e-12
ENSMSEG00015020012	Hccs	unbiased	ref - alt	0.543615	0.179104	Inf	3.0352	0.00240379	0.00298757
ENSMSEG00015024183	Hdac6	unbiased	ref - alt	0.636747	0.141384	Inf	4.50368	6.67865e-06	1.57039e-05
ENSMSEG00015009040	Hnrnph2	unbiased	ref - alt	1.05079	0.129015	Inf	8.14469	3.80264e-16	1.65415e-14
ENSMSEG00015024533	Huwe1	FB2	ref - alt	0.402234	0.11321	Inf	3.553	0.000380867	0.000552256
ENSMSEG00015018522	Iqsec2	unbiased	ref - alt	0.519875	0.143106	Inf	3.6328	0.00028036	0.000420541
ENSMSEG00015001741	Maged1	unbiased	ref - alt	0.714001	0.113924	Inf	6.26737	3.67207e-10	3.1947e-09
ENSMSEG00015024045	Magee1	unbiased	ref - alt	0.741003	0.111971	Inf	6.61779	3.64612e-11	3.96515e-10
ENSMSEG00015004424	Magt1	unbiased	ref - alt	0.304211	0.171559	Inf	1.77321	0.0761934	0.0828603
ENSMSEG00015010841	Map3k15	unbiased	ref - alt	0.479492	0.113442	Inf	4.22677	2.37068e-05	4.68748e-05
ENSMSEG00015010770	Mbtps2	unbiased	ref - alt	0.195974	0.139702	Inf	1.4028	0.160678	0.166416
ENSMSEG00015019557	Mid1ip1	unbiased	ref - alt	0.835295	0.115221	Inf	7.2495	4.18305e-13	5.19894e-12
ENSMSEG00015002278	Mrps21	unbiased	ref - alt	0.587088	0.141105	Inf	4.16064	3.1735e-05	5.60131e-05
ENSMSEG00015009195	Na	MB	ref - alt	1.43119	0.188178	Inf	7.6055	2.83794e-14	4.93801e-13	Btk locus
ENSMSEG00015010909	Klhl34	NA	ref - alt	0.651647	0.114964	Inf	5.66829	1.44228e-08	8.36524e-08
ENSMSEG00015001478	Na	unbiased	ref - alt	0.983099	0.187375	Inf	5.2467	1.54849e-07	6.84467e-07
ENSMSEG00015024494	Na	unbiased	ref - alt	1.04597	0.211601	Inf	4.94313	7.68799e-07	3.09402e-06
ENSMSEG00015001543	Na	unbiased	ref - alt	0.757367	0.158473	Inf	4.77917	1.76024e-06	5.28073e-06
ENSMSEG00015024527	Na	unbiased	ref - alt	0.768859	0.163	Inf	4.71692	2.39443e-06	6.71985e-06
ENSMSEG00015023713	Na	MB	ref - alt	0.799915	0.174752	Inf	4.57742	4.70748e-06	1.20456e-05
ENSMSEG00015012930	Na	unbiased	ref - alt	0.804851	0.190884	Inf	4.21644	2.48188e-05	4.71179e-05
ENSMSEG00015024573	Na	unbiased	ref - alt	0.619039	0.147283	Inf	4.20307	2.63319e-05	4.87421e-05
ENSMSEG00015024076	Na	unbiased	ref - alt	0.800119	0.238486	Inf	3.35499	0.000793668	0.00107889	Rlim
ENSMSEG00015028551	Na	unbiased	ref - alt	0.452679	0.150375	Inf	3.01033	0.00260968	0.00319777
ENSMSEG00015001479	Na	unbiased	ref - alt	0.465757	0.194196	Inf	2.39838	0.0164676	0.0188511
ENSMSEG00015031507	Nap1l2	unbiased	ref - alt	0.623927	0.141093	Inf	4.4221	9.77458e-06	2.02474e-05
ENSMSEG00015023799	Nap1l3	unbiased	ref - alt	0.766172	0.157863	Inf	4.85341	1.21357e-06	4.22324e-06
ENSMSEG00015031435	Nlgn3	FB2	ref - alt	0.322773	0.22622	Inf	1.42681	0.153635	0.161039
ENSMSEG00015030972	Nono	unbiased	ref - alt	0.765021	0.131033	Inf	5.83838	5.27095e-09	3.27552e-08
ENSMSEG00015030898	Ogt	unbiased	ref - alt	0.669146	0.126892	Inf	5.27334	1.33964e-07	6.47495e-07
ENSMSEG00015031467	Ophn1	unbiased	ref - alt	0.755023	0.203473	Inf	3.71067	0.00020671	0.000315505
ENSMSEG00015024208	Otud5	unbiased	ref - alt	0.508005	0.180787	Inf	2.80997	0.00495468	0.00598691
ENSMSEG00015024018	Pbdc1	unbiased	ref - alt	0.657042	0.144546	Inf	4.54557	5.47877e-06	1.32404e-05
ENSMSEG00015023672	Pcsk1n	unbiased	ref - alt	0.642885	0.105985	Inf	6.06581	1.3129e-09	9.51856e-09
ENSMSEG00015019712	Pcyt1b	unbiased	ref - alt	0.751741	0.188405	Inf	3.99004	6.60624e-05	0.000106918
ENSMSEG00015010874	Pdha1	unbiased	ref - alt	0.55319	0.11487	Inf	4.81578	1.46625e-06	4.72459e-06
ENSMSEG00015001744	Pdk3	unbiased	ref - alt	0.652086	0.166154	Inf	3.92459	8.68769e-05	0.000137424
ENSMSEG00015031050	Phka1	unbiased	ref - alt	0.41058	0.18898	Inf	2.17261	0.0298097	0.033681
ENSMSEG00015028084	Pir	unbiased	ref - alt	0.250459	0.154289	Inf	1.62331	0.104523	0.112265
ENSMSEG00015024689	Ppp1r3f	unbiased	ref - alt	0.440922	0.143501	Inf	3.07261	0.00212199	0.00267555
ENSMSEG00015024843	Pqbp1	unbiased	ref - alt	0.620198	0.118274	Inf	5.24375	1.57349e-07	6.84467e-07
ENSMSEG00015023986	Praf2	unbiased	ref - alt	0.540731	0.121795	Inf	4.43967	9.0096e-06	1.91179e-05
ENSMSEG00015028160	Rai2	unbiased	ref - alt	0.858022	0.192335	Inf	4.46108	8.15469e-06	1.81912e-05
ENSMSEG00015008551	Rbm3	MB	ref - alt	1.56499	0.166276	Inf	9.41195	4.86998e-21	4.23688e-19
ENSMSEG00015019666	Rpgr	unbiased	ref - alt	0.980829	0.219816	Inf	4.46204	8.11835e-06	1.81912e-05
ENSMSEG00015024940	Rragb	unbiased	ref - alt	0.70228	0.130325	Inf	5.38867	7.09818e-08	3.85964e-07
ENSMSEG00015023698	Sh3bgrl	unbiased	ref - alt	0.594281	0.122126	Inf	4.86613	1.13806e-06	4.12548e-06
ENSMSEG00015023861	Slc16a2	unbiased	ref - alt	0.878864	0.197503	Inf	4.44987	8.59212e-06	1.86879e-05
ENSMSEG00015024872	Slc35a2	unbiased	ref - alt	0.652139	0.153963	Inf	4.23569	2.27847e-05	4.60992e-05
ENSMSEG00015018651	Smc1a	unbiased	ref - alt	0.521067	0.114257	Inf	4.56047	5.10391e-06	1.26869e-05
ENSMSEG00015031385	Stard8	unbiased	ref - alt	0.421465	0.129625	Inf	3.25143	0.00114826	0.00153691
ENSMSEG00015028508	Syap1	unbiased	ref - alt	0.216754	0.147046	Inf	1.47406	0.140466	0.149031
ENSMSEG00015020998	Syn1	unbiased	ref - alt	0.735967	0.139172	Inf	5.28819	1.23533e-07	6.32199e-07
ENSMSEG00015031218	Taf1	X dose	ref - alt	1.7685	0.2247	Inf	7.87052	3.53171e-15	1.0242e-13
ENSMSEG00015007924	Taf9b	unbiased	ref - alt	0.556288	0.216134	Inf	2.57381	0.0100586	0.0116679
ENSMSEG00015010782	Tbl1x	unbiased	ref - alt	0.693147	0.150072	Inf	4.61878	3.8601e-06	1.01766e-05
ENSMSEG00015006594	Tceal5	unbiased	ref - alt	0.633555	0.128258	Inf	4.93971	7.82396e-07	3.09402e-06
ENSMSEG00015023435	Tfe3	unbiased	ref - alt	0.405465	0.219097	Inf	1.85062	0.0642246	0.0716351
ENSMSEG00015009232	Tmem35a	unbiased	ref - alt	0.364095	0.105847	Inf	3.43982	0.000582106	0.000816827
ENSMSEG00015023918	Tmem47	unbiased	ref - alt	0.942482	0.120922	Inf	7.79415	6.48457e-15	1.41039e-13
ENSMSEG00015010333	Tro	unbiased	ref - alt	0.554726	0.133432	Inf	4.15738	3.21915e-05	5.60131e-05
ENSMSEG00015018627	Tspyl2	unbiased	ref - alt	0.531087	0.108039	Inf	4.91568	8.8477e-07	3.34674e-06
ENSMSEG00015018176	Tsr2	unbiased	ref - alt	0.488664	0.145519	Inf	3.35808	0.000784869	0.00107889
ENSMSEG00015022092	Usp11	unbiased	ref - alt	0.932164	0.194933	Inf	4.78198	1.73581e-06	5.28073e-06
ENSMSEG00015018226	Wnk3	unbiased	ref - alt	0.670158	0.210903	Inf	3.17757	0.00148516	0.00195772
ENSMSEG00015031404	Zmym3	unbiased	ref - alt	0.475424	0.183375	Inf	2.59262	0.00952467	0.0111979

### Sheet: GO_genes_with_Allelic_imbalance
gene_id	gene_name	cluster	GO	Source
ENSMSEG00015031344	Arhgef9	unbiased	Regulation of postsynaptic specialization assembly	GO_Central
ENSMSEG00015009101	Armcx1	unbiased	Hematopoietic stem cell homeostasis	MGI
ENSMSEG00015009029	Armcx3	unbiased	Axonal transport of mitochondrion	MGI
ENSMSEG00015009167	Armcx4	unbiased	Biological process	MGI
ENSMSEG00015007185	Atp6ap2	unbiased	Central nervous system maturation	UniProt
ENSMSEG00015002919	Atrx	FB2	Chromatin organization	Uniprot
ENSMSEG00015009195	Btk locus	MB	Adaptive immune response	UniProt
ENSMSEG00015023677	Ccdc120	unbiased	microtubule anchoring at centrosome	MGI
ENSMSEG00015009198	Cenpi	unbiased	Centromere complex assembly	Uniprot
ENSMSEG00015026561	Chm	unbiased	Intracellular protein transport	Uniprot
ENSMSEG00015010730	Cnksr2	unbiased	Regulation of signal transduction	Uniprot
ENSMSEG00015007197	Ddx3x	-YB	Regulation of translation	Uniprot
ENSMSEG00015004477	Ddx46	unbiased	mRNA processing	Uniprot
ENSMSEG00015009210	Drp2	unbiased	Synapse organization	MGI
ENSMSEG00015031014	Efnb1	unbiased	Nervous system development	MGI
ENSMSEG00015001778	Eif2s3x †	X dose	Translation	Uniprot
ENSMSEG00015020833	Elk1	unbiased	Positive regulation of DNA-templated transcription	MGI
ENSMSEG00015001561	Gk	unbiased	Carbohydrate metabolic process	MGI
ENSMSEG00015010887	Gpm6b	unbiased	Protein transport	UniProt
ENSMSEG00015020012	Hccs	unbiased	Cytochrome c-heme linkage	MGI
ENSMSEG00015024183	Hdac6	unbiased	Chromatin organization	UniProt
ENSMSEG00015009040	Hnrnph2	unbiased	Regulation of RNA splicing	GO_Central
ENSMSEG00015024533	Huwe1	FB2	DNA repair	UniProt
ENSMSEG00015018522	Iqsec2	unbiased	Modulation of chemical synaptic transmission	MGI
ENSMSEG00015010909	Klhl34	NA	Biological process	MGI
ENSMSEG00015001741	Maged1	unbiased	Regulation of circadian rythm	UniProt
ENSMSEG00015024045	Magee1	unbiased	Negative regulation of transcription by RNA polymerase II	GO_Central
ENSMSEG00015010841	Map3k15	unbiased	Protein phosphorylation	UniProt
ENSMSEG00015019557	Mid1ip1	unbiased	Lipid metabolic process	UniProt
ENSMSEG00015002278	Mrps21	unbiased	Mitochondrial translation	UniProt
ENSMSEG00015001478	Na	unbiased	-	-
ENSMSEG00015024494	Na	unbiased	-	-
ENSMSEG00015001543	Na	unbiased	-	-
ENSMSEG00015024527	Na	unbiased	-	-
ENSMSEG00015023713	Na	MB	-	-
ENSMSEG00015012930	Na	unbiased	-	-
ENSMSEG00015024573	Na	unbiased	-	-
ENSMSEG00015028551	Na	unbiased	-	-
ENSMSEG00015001479	Na	unbiased	-	-
ENSMSEG00015031507	Nap1l2	unbiased	Nucleosome assembly	GO_Central
ENSMSEG00015023799	Nap1l3	unbiased	Nucleosome assembly	GO_Central
ENSMSEG00015030972	Nono	unbiased	Immune system process	MGI
ENSMSEG00015030898	Ogt	unbiased	Glucosamine metabolic process	MGI
ENSMSEG00015031467	Ophn1	unbiased	Nervous system development	MGI
ENSMSEG00015024208	Otud5	unbiased	Protein deubiquitination	MGI
ENSMSEG00015024018	Pbdc1	unbiased	Biological process	MGI
ENSMSEG00015023672	Pcsk1n	unbiased	Neuropeptide signaling pathway	UniProt
ENSMSEG00015019712	Pcyt1b	unbiased	Lipid metabolic process	UniProt
ENSMSEG00015010874	Pdha1	unbiased	Carbohydrate metabolic process	UniProt
ENSMSEG00015001744	Pdk3	unbiased	Carbohydrate metabolic process	UniProt
ENSMSEG00015031050	Phka1	unbiased	Carbohydrate metabolic process	UniProt
ENSMSEG00015024689	Ppp1r3f	unbiased	Regulation of glycogen biosynthetic process	MGI
ENSMSEG00015024843	Pqbp1	unbiased	Alternative mRNA splicing via spliceosome	MGI
ENSMSEG00015023986	Praf2	unbiased	Protein transport	UniProt
ENSMSEG00015028160	Rai2	unbiased	Animal organ development	GO_Central
ENSMSEG00015008551	Rbm3	MB	Regulation of RNA splicing	GO_Central
ENSMSEG00015024076	Rlim	unbiased	Protein ubiquitination	UniProt
ENSMSEG00015019666	Rpgr	unbiased	cilium assembly	MGI
ENSMSEG00015024940	Rragb	unbiased	Regulation of TOR signaling	MGI
ENSMSEG00015023698	Sh3bgrl	unbiased	Positive regulation of cytoplasmic translation initiation	MGI
ENSMSEG00015023861	Slc16a2	unbiased	Thyroid hormone transport	MGI
ENSMSEG00015024872	Slc35a2	unbiased	Carbohydrate transport	UniProt
ENSMSEG00015018651	Smc1a	unbiased	DNA repair	UniProt
ENSMSEG00015031385	Stard8	unbiased	Signal transduction	UniProt
ENSMSEG00015020998	Syn1	unbiased	Neurotransmitter secretion	MGI
ENSMSEG00015031218	Taf1	X dose	Transcription by RNA polymerase II	UniProt
ENSMSEG00015007924	Taf9b	unbiased	Negative regulation of transcription by RNA polymerase II	MGI
ENSMSEG00015010782	Tbl1x	unbiased	Regulation of transcription by RNA polymerase II	MGI
ENSMSEG00015006594	Tceal5	unbiased	-	-
ENSMSEG00015009232	Tmem35a	unbiased	Chaperone-mediated protein complex assembly	MGI
ENSMSEG00015023918	Tmem47	unbiased	Cell-cell adhesion	GO_Central
ENSMSEG00015010333	Tro	unbiased	Negative regulation of transcription by RNA polymerase II	GO_Central
ENSMSEG00015018627	Tspyl2	unbiased	Chromatin organization	UniProt
ENSMSEG00015018176	Tsr2	unbiased	rRNA processing	UniProt
ENSMSEG00015022092	Usp11	unbiased	Protein deubiquitination	MGI
ENSMSEG00015018226	Wnk3	unbiased	Protein phosphorylation	UniProt
ENSMSEG00015031404	Zmym3	unbiased	Cytoskeleton organization	MGI
† genes known to escape inactivation in M. musculus and/or likely to escape inactivation in M. minutoides.
